# The angiosperm seed life cycle follows a developmental reverse hourglass

**DOI:** 10.1101/2024.12.20.629609

**Authors:** Asif Ahmed Sami, Leónie Bentsink, Mariana A. S. Artur

## Abstract

The seed life cycle is one of the most crucial stages in determining the ecological success of angiosperms. It broadly comprises three developmental phases - embryogenesis, maturation, and germination. Among these phases, seed maturation is particularly critical, serving as a bridge between embryo development and germination. During this phase, seeds accumulate nutrient reserves and acquire essential physiological traits, such as desiccation tolerance, vital for seed survival in diverse environments. Phylotranscriptomics in *Arabidopsis thaliana* has shown that embryogenesis and germination follow an hourglass-like development, with high expression of older and conserved genes at the mid-developmental stages. However, unlike embryogenesis and germination, a phylotranscriptomic study of seed maturation has not yet been performed and a comprehensive overview of the phylotranscriptomic landscape throughout the entire seed life cycle is still lacking. Here, we combined existing RNA-seq data covering all three phases of the *Arabidopsis* seed life cycle to construct a complete picture of the phylotranscriptomic pattern of the seed life cycle by generating transcriptome age index (TAI) and transcriptome divergence index (TDI) profiles. We found that the seed life cycle resembles a reverse hourglass-like pattern, with seed maturation exhibiting increased expression of younger genes with divergent expression patterns compared to embryogenesis and germination. Notably, this pattern of increased expression of younger genes during seed maturation is also conserved across both dicot and monocot species. Tissue-specific phylotranscriptomic analyses revealed that, in monocots, the increased expression of younger genes during maturation is largely driven by genes expressed in the endosperm. Overall, our findings highlight the major shifts in phylotranscriptomic patterns during the seed life cycle and establish seed maturation as a pivotal developmental phase enabling the expression of young and rapidly evolving genes critical for seeds’ adaptive capacity in their surrounding environment.
