## Supplemental Table 1 for "The angiosperm seed life cycle follows a developmental reverse hourglass"

### Sheet: Sheet1
Supplemental Table 1. RNA-seq datasets of the different species used in the study along with their sources.
Species	Developmental phase	Tissue	Source	Timepoints in the dataset	Genome	Comments
Arabidopsis thaliana	Embryogenesis	whole seed	Hofmann et al., 2019	Preglobular, globular, early heart, late heart, early torpedo, late torpedo, bent cotyledon, and mature green	TAIR10	Bent cotyledone and mature green stages are considered part of maturation phase.
	Maturation	whole seed	Artur et al., 2024	12DAP, 14DAP, 16DAP, 18DAP, 20DAP, 22DAP, 24DAP, and 26DAP (Dry seed)
	Germination	whole seed	PRJNA1169673	Dry seed, germination 6h, 26h, 48h, and 72h		Dry seed is considered part of maturation
Brassica napus	Embryogenesis	whole seed	Gao et al., 2022	Zygote, octant, globular, heart, torpedo, bent cotyledone, and mature embryo	Darmon-bzh (Genoscope)	Bent cotyledone and mature green stages are considered part of maturation phase.
	Maturation	whole seed	Bianchetti et al., 2021	Thermal time intervals - T1, T2, T3, T4, T5, T6, T8, T9		T1-T9 refer to the timepoints when immature seeds were collected from the mother plants. Stages T1 and T2 correspond to shift from torpedo to bent U-shaped embryo and are considered part of embryogenesis.
	Germination	whole seed	Boter et al., 2019	0 hours after imbibition (HAI), 2HAI, 12HAI, 36HAI, 72HAI
Solanum lycopersicum	Maturation	whole seed (15-28DAF), endosperm (35-90DAF), embryo (35-90DAF), and seed coat (35-49DAF)	Bizouerne et al., 2021	15 days after floweing (DAF), 21DAF, 28DAF, 35DAF, 42DAF, 49DAF, 56DAF, 63DAF, 67DAF, 70DAF, 72DAF, 76DAF, 83DAF, and 90DAF	ITAG4.0	Based on Bizouerne et al., 2021 seed filling starts around 28DAF, which we considered as the beginning of maturation
Zea mays	Embryogenesis	endosperm (6DAP-38DAP), embryo (10DAP-38DAP), and whole seed (0DAP-38DAP)	Chen et al., 2014	0DAP, 2DAP, 3DAP, 4DAP, 6DAP, 8DAP	B73 v5.0 (MaizeGDB)	We consider 12DAP onwards as maturation based on initiation of seed filling (expression of zein genes).
	Maturation			10DAP, 12DAP, 14DAP, 16DAP, 18DAP, 20DAP, 22DAP, 24DAP, 26DAP, 28DAP, 30DAP, 32DAP, 34DAP, 36DAP, and 38DAP
Hordeum vulgare	Embryogenesis	endosperm (4DAP-32DAP), embryo (8DAP-32DAP)	Kovacik et al., 2024	4DAP, 8DAP, 16DAP, 24DAP, and 32DAP	Morex v3.0 (Phytozome)	4DAP and 8DAP were considered part of embryogenesis and the rest were considered as part of maturation. This was based on the embryo to acquire germination (acquired by 8DAP) and desiccation tolerance (acquired by 15DAP) (Bartels et al., 1988).
	Maturation
