## Supplemental Table 2 for "The angiosperm seed life cycle follows a developmental reverse hourglass"

### Sheet: Sheet1
Supplemental Table 2. List of genomes used for determining phylostratiography of plant species used in the study. All genomes were downloaded from the NCBI refseq database.
	Group	Species	Database
	Monocots	Aegilops tauschii	NCBI refseq
		Ananas comosus	NCBI refseq
		Asparagus officinalis	NCBI refseq
		Brachypodium distachyon	NCBI refseq
		Dendrobium catenatum	NCBI refseq
		Dioscorea cayenensis	NCBI refseq
		Elaeis guineensis	NCBI refseq
		Hordeum vulgare	NCBI refseq
		Lolium perenne	NCBI refseq
		Lolium rigidum	NCBI refseq
		Musa acuminata	NCBI refseq
		Oryza brachyantha	NCBI refseq
		Oryza glaberrima	NCBI refseq
		Oryza sativa	NCBI refseq
		Panicum hallii	NCBI refseq
		Panicum virgatum	NCBI refseq
		Phalaenopsis equestris	NCBI refseq
		Phoenix dactylifera	NCBI refseq
		Setaria italica	NCBI refseq
		Setaria viridis	NCBI refseq
		Sorghum bicolor	NCBI refseq
		Triticum aestivum	NCBI refseq
		Triticum dicoccoides	NCBI refseq
		Triticum urartu	NCBI refseq
		Zea mays	NCBI refseq
		Zingiber officinale	NCBI refseq
	Dicots	Abrus precatorius	NCBI refseq
		Actinidia eriantha	NCBI refseq
		Amaranthus tricolor	NCBI refseq
		Amborella trichopoda	NCBI refseq
		Andrographis paniculata	NCBI refseq
		Arabidopsis lyrata	NCBI refseq
		Arabidopsis thaliana	NCBI refseq
		Arachis duranensis	NCBI refseq
		Arachis hypogaea	NCBI refseq
		Arachis ipaensis	NCBI refseq
		Arachis stenosperma	NCBI refseq
		Benincasa hispida	NCBI refseq
		Beta vulgaris	NCBI refseq
		Brassica napus	NCBI refseq
		Brassica oleracea	NCBI refseq
		Brassica rapa	NCBI refseq
		Cajanus cajan	NCBI refseq
		Camelina sativa	NCBI refseq
		Camellia sinensis	NCBI refseq
		Capsella rubella	NCBI refseq
		Capsicum annuum	NCBI refseq
		Carica papaya	NCBI refseq
		Carya illinoinensis	NCBI refseq
		Chenopodium quinoa	NCBI refseq
		Cicer arietinum	NCBI refseq
		Citrus clementina	NCBI refseq
		Citrus sinensis	NCBI refseq
		Coffea arabica	NCBI refseq
		Coffea eugenioides	NCBI refseq
		Cornus florida	NCBI refseq
		Corylus avellana	NCBI refseq
		Cryptomeria japonica	NCBI refseq
		Cucumis melo	NCBI refseq
		Cucumis sativus	NCBI refseq
		Cucurbita maxima	NCBI refseq
		Cucurbita moschata	NCBI refseq
		Cucurbita pepo	NCBI refseq
		Cynara cardunculus	NCBI refseq
		Daucus carota	NCBI refseq
		Diospyros lotus	NCBI refseq
		Durio zibethinus	NCBI refseq
		Erigeron canadensis	NCBI refseq
		Erythranthe guttata	NCBI refseq
		Eucalyptus grandis	NCBI refseq
		Eutrema salsugineum	NCBI refseq
		Fragaria vesca	NCBI refseq
		Glycine max	NCBI refseq
		Glycine soja	NCBI refseq
		Gossypium arboreum	NCBI refseq
		Gossypium hirsutum	NCBI refseq
		Gossypium raimondii	NCBI refseq
		Helianthus annuus	NCBI refseq
		Herrania umbratica	NCBI refseq
		Hevea brasiliensis	NCBI refseq
		Hibiscus syriacus	NCBI refseq
		Impatiens glandulifera	NCBI refseq
		Ipomoea nil	NCBI refseq
		Ipomoea triloba	NCBI refseq
		Jatropha curcas	NCBI refseq
		Juglans microcarpa x Juglans regia	NCBI refseq
		Juglans regia	NCBI refseq
		Lactuca sativa	NCBI refseq
		Lotus japonicus	NCBI refseq
		Lupinus angustifolius	NCBI refseq
		Lycium barbarum	NCBI refseq
		Lycium ferocissimum	NCBI refseq
		Macadamia integrifolia	NCBI refseq
		Magnolia sinica	NCBI refseq
		Malania oleifera	NCBI refseq
		Malus domestica	NCBI refseq
		Malus sylvestris	NCBI refseq
		Mangifera indica	NCBI refseq
		Manihot esculenta	NCBI refseq
		Medicago truncatula	NCBI refseq
		Mercurialis annua	NCBI refseq
		Momordica charantia	NCBI refseq
		Morus notabilis	NCBI refseq
		Nelumbo nucifera	NCBI refseq
		Nicotiana attenuata	NCBI refseq
		Nicotiana sylvestris	NCBI refseq
		Nicotiana tabacum	NCBI refseq
		Nicotiana tomentosiformis	NCBI refseq
		Nymphaea colorata	NCBI refseq
		Olea europaea	NCBI refseq
		Papaver somniferum	NCBI refseq
		Phaseolus vulgaris	NCBI refseq
		Pistacia vera	NCBI refseq
		Pisum sativum	NCBI refseq
		Populus alba	NCBI refseq
		Populus euphratica	NCBI refseq
		Populus trichocarpa	NCBI refseq
		Potentilla anserina	NCBI refseq
		Prosopis alba	NCBI refseq
		Prosopis cineraria	NCBI refseq
		Prunus avium	NCBI refseq
		Prunus dulcis	NCBI refseq
		Prunus mume	NCBI refseq
		Prunus persica	NCBI refseq
		Punica granatum	NCBI refseq
		Pyrus x bretschneideri	NCBI refseq
		Quercus lobata	NCBI refseq
		Quercus robur	NCBI refseq
		Quercus suber	NCBI refseq
		Raphanus sativus	NCBI refseq
		Rhodamnia argentea	NCBI refseq
		Rhododendron vialii	NCBI refseq
		Ricinus communis	NCBI refseq
		Rosa chinensis	NCBI refseq
		Salvia hispanica	NCBI refseq
		Salvia miltiorrhiza	NCBI refseq
		Salvia splendens	NCBI refseq
		Sesamum indicum	NCBI refseq
		Solanum dulcamara	NCBI refseq
		Solanum lycopersicum	NCBI refseq
		Solanum pennellii	NCBI refseq
		Solanum stenotomum	NCBI refseq
		Solanum tuberosum	NCBI refseq
		Solanum verrucosum	NCBI refseq
		Spinacia oleracea	NCBI refseq
		Syzygium oleosum	NCBI refseq
		Tarenaya hassleriana	NCBI refseq
		Telopea speciosissima	NCBI refseq
		Theobroma cacao	NCBI refseq
		Trifolium pratense	NCBI refseq
		Tripterygium wilfordii	NCBI refseq
		Vicia villosa	NCBI refseq
		Vigna angularis	NCBI refseq
		Vigna radiata	NCBI refseq
		Vigna umbellata	NCBI refseq
		Vigna unguiculata	NCBI refseq
		Vitis riparia	NCBI refseq
		Vitis vinifera	NCBI refseq
		Ziziphus jujuba	NCBI refseq
	Lycophyte	Selaginella moellendorffii	NCBI refseq
	Moss	Physcomitrium patens	NCBI refseq
	Red algae	Chondrus crispus	NCBI refseq
		Cyanidioschyzon merolae	NCBI refseq
		Galdieria sulphuraria	NCBI refseq
	Green algae	Auxenochlorella protothecoides	NCBI refseq
		Bathycoccus prasinos	NCBI refseq
		Chlamydomonas reinhardtii	NCBI refseq
		Chlorella variabilis	NCBI refseq
		Coccomyxa subellipsoidea	NCBI refseq
		Micromonas commoda	NCBI refseq
		Micromonas pusilla	NCBI refseq
		Monoraphidium neglectum	NCBI refseq
		Ostreococcus lucimarinus	NCBI refseq
		Ostreococcus tauri	NCBI refseq
		Volvox carteri f. nagariensis	NCBI refseq
	Fungi	582 genomes	NCBI refseq
	Vertebrate	391 genomes	NCBI refseq
	Invertebrate	384 genomes	NCBI refseq
	Protozoa	96 genomes	NCBI refseq
	Archaea	1055 genomes	NCBI refseq
	Bacteria	2257 genomes	NCBI refseq
