## Supplemental Table 8 for "The angiosperm seed life cycle follows a developmental reverse hourglass"

### Sheet: Sheet1
Supplemental Table 8. List of zein encoding genes in the maize genome (B73). All zein genes belong to phylostrata 13 (Panicoideae).
gene_id	Is in top 5% maize maturation genes?	Phylostrata
Zm00001eb030160	Yes	13
Zm00001eb166950	Yes	13
Zm00001eb171940	Yes	13
Zm00001eb166580	Yes	13
Zm00001eb166620	Yes	13
Zm00001eb166600	Yes	13
Zm00001eb166650	Yes	13
Zm00001eb166610	Yes	13
Zm00001eb166670	Yes	13
Zm00001eb166960	Yes	13
Zm00001eb171930	Yes	13
Zm00001eb171970	Yes	13
Zm00001eb281380	Yes	13
Zm00001eb382030	Yes	13
Zm00001eb303130	Yes	13
Zm00001eb303180	Yes	13
Zm00001eb061260	Yes	13
Zm00001eb315100	Yes	13
Zm00001eb166660	No	13
Zm00001eb166940	No	13
Zm00001eb267570	No	13
Zm00001eb303160	No	13
Zm00001eb313790	No	13
Zm00001eb313800	No	13
Zm00001eb100930	No	13
Zm00001eb038140	No	13
Zm00001eb355270	No	13
Zm00001eb013020	No	13
Zm00001eb397230	No	13
Zm00001eb303150	No	13
Zm00001eb080540	No	13
Zm00001eb424340	No	13
Zm00001eb398220	No	13
Zm00001eb048030	No	13
Zm00001eb223070	No	13
Zm00001eb403390	No	13
Zm00001eb030140	No	13
Zm00001eb054660	No	13
Zm00001eb216510	No	13
Zm00001eb060170	No	13
Zm00001eb213200	No	13
Zm00001eb218460	No	13
Zm00001eb046550	No	13
Zm00001eb222280	No	13
Zm00001eb041080	No	13
Zm00001eb412110	No	13
Zm00001eb408700	No	13
Zm00001eb151710	No	13
Zm00001eb151710	No	13
