## Supplemental Table 11 for "The angiosperm seed life cycle follows a developmental reverse hourglass"

### Sheet: Sheet1
Supplemental Table 11. Top 5% genes with highest average expression (TPM) during pollen development in Arabidopsis.
gene id	pollen_tpm_avg	Phylostratum
AT2G01021	61039	7
ATMG00516	21395.3	1
AT2G22055	20141.5	10
AT5G60615	17629.7	13
AT1G61563	15522.2	10
AT3G62230	11761.7	7
AT1G61566	10621.6	10
AT2G41905	10166.4	8
AT3G20865	8191.09	13
AT5G45880	7743.95	6
AT5G53820	6813.16	8
AT4G14315	6446.82	9
AT1G34095	5251.73	13
AT5G38760	4886.87	10
AT3G13400	4701.88	1
AT2G19045	4397.57	8
AT3G28750	4361.43	12
AT3G57690	4220.85	8
AT2G19030	4123.97	8
AT3G03430	4089.88	1
AT5G02110	3999.97	2
AT2G47050	3916.58	9
AT3G01700	3895.99	13
AT1G75870	3632.46	13
AT1G02790	3503.09	1
AT4G21895	3480.65	4
AT5G17480	3446.36	1
AT1G24520	3416.31	10
AT5G07410	3363.33	1
AT3G09390	3337.29	6
ATMG00513	3336.84	1
AT5G54095	3135.13	13
AT5G39880	2943.8	12
AT3G26860	2940.31	8
AT2G45403	2912.27	15
AT3G01270	2897.45	1
AT3G02480	2816.9	8
AT3G01240	2781.2	13
AT3G07850	2764.79	1
AT3G49540	2758.62	13
AT2G47040	2662.56	1
AT3G01230	2660.7	12
AT4G13560	2633.45	8
AT3G28830	2559.26	12
AT3G07820	2550.15	1
AT1G49290	2477.03	7
ATCG01020	2470.28	1
AT3G14040	2453.2	1
AT1G68610	2424.9	2
AT5G26692	2412.29	13
AT1G10770	2393.88	7
AT1G65970	2336.16	1
AT5G14380	2330.28	13
AT4G29305	2283.64	9
AT5G07430	2169.49	1
AT2G32785	2124.63	13
AT5G15040	2124.23	2
AT3G24465	2091.48	12
AT4G32714	2079.49	13
AT3G25170	2060.31	12
AT2G28405	2020.79	14
AT2G35765	1984.87	12
AT1G78460	1920.17	1
AT4G18596	1790.58	6
AT4G02380	1772.21	8
AT5G26700	1759.3	1
AT1G18280	1719.96	4
AT2G02140	1712.17	7
AT4G08670	1688.38	6
AT2G16535	1685.4	13
AT1G48020	1680.11	8
AT1G60740	1651.9	1
AT1G34825	1617.08	13
AT5G19580	1597.95	1
AT2G37470	1577.55	2
AT2G19040	1576.1	8
AT1G80470	1573.85	2
AT2G33775	1573.43	2
AT1G69940	1564.02	1
AT1G29140	1561.13	6
AT1G60815	1538.93	10
AT3G26110	1538.31	12
AT3G28790	1531.45	12
AT2G24450	1503.39	4
AT4G02250	1497.26	7
AT3G28980	1488.21	12
AT5G40730	1484.61	13
AT5G50030	1483.1	10
AT1G28270	1481.35	2
AT5G26717	1464.65	13
AT2G32788	1451.94	13
AT4G35700	1421.7	8
AT5G20230	1357.45	4
AT1G23350	1340.66	7
AT5G02380	1321.77	6
AT3G62170	1297.38	1
AT4G35010	1290.81	1
AT3G04620	1284.01	2
AT5G62750	1274.31	10
AT3G47440	1239.14	1
AT3G14452	1231.92	13
AT3G04700	1220.06	5
AT2G16016	1210.54	16
AT4G11485	1167.89	15
AT3G25265	1123.47	13
AT5G61720	1114.16	12
AT1G34830	1092.02	13
AT1G51250	1080.21	10
AT1G21928	1073.07	12
AT1G34860	1064.86	13
AT1G75950	1027.71	2
AT5G26673	1018.9	13
AT5G39493	1017.07	13
ATCG00820	1014.68	1
AT5G40260	999.217	2
AT5G19473	996.561	7
AT3G43083	993.79	13
AT3G20220	979.912	4
AT5G47000	978.423	1
AT2G22805	971.848	14
AT1G57550	970.458	1
AT5G04180	961.434	1
AT2G47030	955.31	1
AT3G60245	935.696	1
AT5G08055	934.569	8
AT4G37280	932.828	2
AT1G58245	924.065	12
AT1G35490	902.726	4
AT1G54070	898.502	5
AT4G13230	896.754	13
AT4G26260	896.752	1
AT3G13390	891.243	1
AT5G09500	880.007	1
AT1G55330	866.842	16
AT5G24105	858.958	7
AT5G44300	842.209	4
AT3G05930	837.588	2
AT3G12510	832.71	12
AT3G59455	827.097	13
AT4G27580	815.82	13
AT3G42640	814.428	1
AT5G15030	799.585	2
AT2G04115	789.94	13
AT1G55560	784.475	1
AT2G39420	783.486	1
AT3G19690	782.795	1
AT5G18150	778.546	4
AT1G67785	774.869	6
AT5G34828	763.205	12
AT1G11765	762.813	8
AT3G06700	756.804	2
AT4G24640	746.541	10
AT4G11760	735.375	14
AT5G17340	726.841	9
AT1G15415	724.508	10
AT4G29340	722.195	2
AT3G08580	716.274	2
AT5G43695	712.17	13
AT5G40040	707.463	2
AT1G19500	705.138	12
ATCG00905	704.082	1
AT3G18590	697.591	4
AT5G60390	695.941	1
AT4G03290	694.134	2
AT1G55570	693.474	1
AT2G19770	690.068	2
AT4G21105	688.949	4
AT2G43386	687.883	13
AT4G26960	687.623	8
AT1G70600	687.077	1
AT2G25210	687.002	1
AT1G60240	675.832	13
AT4G10115	673.659	14
AT5G15200	669.621	1
AT1G19890	661.753	2
AT2G38905	660.648	1
AT3G50310	658.414	1
AT5G20290	649.156	1
AT3G52590	640.251	1
AT1G52680	638.631	8
AT3G62180	627.82	8
AT5G40155	627.034	13
AT4G25950	626.557	2
AT1G34795	622.008	13
AT4G18100	616.746	1
AT2G28680	613.079	2
AT5G64400	610.933	3
AT2G44925	608.565	8
AT4G27090	607.421	2
AT3G01961	607.314	14
AT4G09984	606.849	14
AT3G01250	602.792	13
ATMG00470	602.617	16
AT4G10260	598.61	1
AT1G26840	598.373	2
AT3G02468	598.123	4
AT1G48940	597.759	4
AT1G21925	595.242	12
AT2G46390	592.657	10
AT4G33865	592.337	1
AT5G18380	587.183	1
AT5G56710	586.641	1
AT5G10950	586.174	3
AT5G26060	579.475	9
AT1G47280	579.426	12
AT4G25590	579.142	1
AT1G77940	578.291	1
AT3G62250	576.284	1
AT5G48543	575.884	13
AT1G23290	573.311	1
AT2G46490	568.607	8
AT2G36020	565.725	2
ATCG00510	563.947	3
AT4G05050	562.203	1
AT5G35110	557.801	8
AT3G17060	555.231	1
AT3G25165	551.216	13
AT1G58242	548.72	12
ATCG00760	548.064	1
AT2G46860	544.584	1
AT4G31985	542.304	1
AT4G00810	540.791	2
AT2G28355	537.208	13
AT5G02960	529.043	1
AT3G05590	528.672	2
ATCG00065	528.127	1
AT3G23390	525.389	1
AT3G62710	525.303	1
AT1G35035	523.15	13
AT3G04400	522.668	1
AT3G14595	521.812	4
AT3G05610	520.749	1
AT5G38378	520.116	12
AT1G67430	517.736	1
AT2G16600	513.712	1
AT5G03850	513.543	1
AT1G58248	513.419	12
AT2G14282	509.954	15
AT4G35655	507.417	5
AT3G16640	501.453	2
AT3G16040	497.316	2
AT1G14320	496.063	1
AT1G15430	491.713	4
AT3G05725	485.6	4
AT4G11600	483.947	1
AT3G04120	483.777	1
AT3G44010	483.742	1
AT3G02230	481.398	1
AT3G53740	477.304	2
AT1G71770	476.971	1
AT1G52300	475.34	1
AT1G26630	474.214	1
AT3G22510	472.84	2
AT4G20670	472.715	6
AT5G48140	469.896	1
AT5G27850	469.501	2
AT2G43460	465.646	2
AT2G21130	462.797	1
ATCG00550	462.741	1
AT4G28088	461.122	1
AT3G23727	459.367	13
AT3G28780	458.724	12
AT3G43860	458.581	1
AT2G22807	456.821	14
AT2G27970	455.286	2
AT1G51650	454.707	2
AT2G19730	454.329	2
AT3G23810	453.859	1
AT4G00100	451.781	1
AT3G18740	449.256	1
AT5G40370	447.274	1
AT3G48660	446.982	4
AT5G47930	442.935	1
ATCG00220	442.893	2
AT5G41010	442.826	2
AT4G30860	442.194	1
AT4G38740	440.424	1
AT2G27180	436.228	7
AT5G50460	435.1	2
AT1G22010	434.027	14
AT2G29790	432.539	15
AT3G27060	430.518	1
AT5G41520	429.888	2
AT3G61160	427.676	1
AT3G09200	426.31	1
AT3G04920	425.438	1
AT3G59540	425.019	2
AT2G39460	424.804	1
AT4G16720	422.418	1
AT3G53020	422.311	1
AT4G10040	417.892	1
AT1G02780	417.447	1
AT5G43185	416.614	12
AT3G62640	414.493	5
AT5G52360	414.168	1
AT2G34825	413.746	10
AT4G15000	413.397	2
ATCG00070	409.918	1
AT1G07890	409.112	1
AT2G34480	408.266	2
AT4G19038	407.992	14
ATCG00640	407.388	1
AT5G46250	405.841	2
AT5G59613	403.111	3
AT3G52620	403.007	8
AT5G11740	402.362	15
AT2G06983	400.331	13
AT5G63270	399.68	4
AT4G02890	399.679	1
AT1G72370	398.573	1
AT1G09690	396.54	1
ATCG00470	396.064	1
AT4G17390	392.404	1
AT4G02160	391.965	8
AT5G64140	391.431	1
AT1G70790	390.784	2
AT3G20770	390.142	4
AT2G32060	389.477	1
AT2G26450	384.532	1
AT4G29390	384.062	2
AT1G15930	382.113	1
AT1G77682	381.5	14
AT4G34750	379.741	4
AT5G55930	379.634	2
AT4G25780	378.339	1
AT4G09320	377.058	1
AT2G39700	375.763	1
ATCG01230	375.589	1
AT3G22230	372.623	2
AT4G35610	371.681	8
AT4G14320	370.797	1
AT5G03240	369.396	1
AT2G19000	369.365	8
AT2G20700	369.151	4
AT5G67265	367.592	9
AT3G16080	363.566	1
AT4G01470	362.821	1
AT2G23900	362.652	1
AT1G31812	362.474	1
AT3G27410	361.787	12
AT5G20390	361.709	2
AT2G23148	361	4
AT1G28306	356.746	9
AT1G57660	356.178	1
AT2G27530	355.949	1
AT5G57290	355.944	2
AT3G47410	355.725	12
AT5G08040	355.658	4
AT3G60770	354.213	1
AT3G05560	353.789	2
AT1G07750	352.627	2
AT3G23170	352.03	8
AT2G33690	352.021	7
AT1G72020	351.449	3
AT3G49870	350.986	1
AT3G08610	349.6	3
AT2G16505	349.547	13
AT5G44340	348.417	2
AT3G25520	347.639	1
AT3G11825	347.199	14
AT4G00860	347.069	4
AT5G09550	346.105	2
AT3G52730	346.082	2
AT3G52010	346.062	1
AT2G01250	345.681	1
AT2G36620	345.32	1
AT4G10603	344.807	14
AT3G11940	344.591	1
AT4G37830	342.681	2
AT1G66580	342.318	1
AT2G31425	340.441	8
AT4G39670	338.889	2
AT2G45800	337.24	1
AT5G50830	335.064	10
AT4G33465	334.498	13
AT3G49910	334.259	1
AT2G21660	334.133	1
AT3G02080	334.113	1
AT1G01310	332.732	1
AT1G17880	332.396	2
AT5G16130	331.042	2
AT4G16450	330.868	2
AT3G55750	330.547	1
AT3G46430	328.295	3
AT2G07698	327.666	1
AT1G64740	327.341	2
AT1G06540	327.264	12
AT2G05850	326.239	1
AT5G55680	325.941	13
AT3G26870	324.218	8
AT2G40590	322.901	1
AT4G20890	322.302	2
AT5G28690	321.476	5
AT5G16100	319.939	7
AT4G36130	318.219	1
AT1G19910	317.704	1
AT1G43170	317.682	1
AT3G24830	317.677	1
AT1G09590	317.362	1
AT5G47700	315.418	2
AT5G56670	314.099	2
AT1G31990	313.949	14
AT3G07110	313.583	1
AT1G01100	312.353	2
AT1G68110	311.502	4
AT3G05500	311.293	4
AT1G33140	310.944	1
AT1G01780	309.316	1
AT4G30010	309.136	3
AT3G22760	308.941	2
AT2G27730	308.516	4
AT1G58520	306.18	2
AT5G60670	305.933	1
AT1G65290	305.213	1
AT1G14420	305.039	1
AT1G64220	304.636	4
AT3G11510	304.423	1
AT5G05370	303.246	3
AT1G67640	302.982	2
AT1G69620	302.167	1
AT1G60625	301.925	10
AT5G61170	301.533	1
AT3G09500	300.873	1
AT4G05320	300.721	1
AT4G24920	300.139	2
AT3G43829	299.353	16
AT5G27770	297.215	2
AT3G04840	297.151	1
ATCG00570	296.827	1
AT3G26934	296.549	13
AT5G02570	295.377	2
AT5G57655	295.321	1
AT5G01350	295.053	2
AT5G56750	294.955	2
AT3G44718	294.895	13
AT5G42170	294.595	1
AT1G26480	294.521	2
AT3G56800	293.799	1
AT1G26880	293.586	1
AT3G55280	293.51	1
AT2G36530	293.162	1
AT5G28060	291.752	1
AT2G47380	291.574	3
AT2G07560	291.258	1
AT1G36150	291.063	6
AT1G27400	290.947	1
AT4G36490	290.761	2
AT1G55770	290.632	7
AT1G22840	290.467	1
AT3G56340	290.345	1
AT4G20870	289.855	1
AT1G63060	288.017	6
AT3G08560	287.08	2
AT1G60410	286.796	6
AT1G15120	286.726	2
AT3G21700	286.449	1
AT1G08360	284.936	1
AT3G46440	284.911	1
AT5G15140	284.774	1
AT2G26850	284.673	2
AT2G18020	284.53	1
AT1G50310	283.623	1
AT2G37190	282.917	1
AT3G53750	281.792	1
AT5G53250	281.435	7
AT4G32717	281.324	13
AT2G40510	281.014	1
AT1G71880	279.356	1
AT3G07880	278.385	2
ATCG00630	278.342	1
AT3G48930	278.297	1
AT4G34110	277.849	1
AT3G56180	277.771	2
AT2G36160	277.634	1
AT3G62870	277.31	1
AT3G28810	277.296	12
AT5G55980	276.589	8
AT2G41110	275.792	1
AT5G20710	275.087	1
AT3G28820	274.695	12
AT5G02500	274.114	1
AT5G62300	273.51	1
AT3G61580	272.993	1
AT5G59850	271.688	1
AT5G22440	271.659	1
AT5G39740	271.561	1
AT2G46360	268.859	12
AT5G03210	266.451	13
AT1G13440	266.35	1
AT5G13450	266.276	1
AT5G45775	266.202	1
AT3G46520	264.908	1
AT1G47980	263.823	1
AT5G15320	263.729	8
AT2G36880	263.12	1
AT1G04670	262.982	10
AT5G62850	262.907	2
AT4G04078	262.73	16
AT5G04800	262.258	1
AT3G45180	261.788	2
AT3G49010	261.442	2
AT1G20220	261.093	2
AT3G21570	260.553	7
AT4G20150	260.52	2
AT1G67290	260.376	1
AT3G52300	260.054	2
AT4G18730	259.267	1
AT2G16730	258.529	1
AT5G59370	257.582	1
AT3G50570	256.42	12
AT4G10480	256.364	2
AT4G14960	256.252	2
AT4G19200	256.025	13
AT5G02450	254.638	2
AT4G04930	253.775	1
AT4G39610	252.983	4
AT1G05580	252.665	1
AT3G18410	251.944	2
AT2G31610	250.347	1
AT1G07940	250.249	1
AT3G01280	249.474	2
AT5G15110	249.385	1
AT4G39200	248.988	2
AT3G55430	248.863	2
AT1G13970	248.712	2
AT4G31700	248.62	1
AT2G13570	248.486	2
AT3G10860	247.797	3
AT3G53890	247.009	2
AT4G14785	245.901	13
AT2G07180	245.238	1
AT2G45070	245.118	2
AT5G59480	243.854	1
AT1G14450	243.796	2
AT1G56340	242.717	2
AT2G07040	242.203	1
AT3G62450	241.746	3
ATCG00800	241.535	1
AT1G50010	241.087	2
AT5G15600	240.693	4
AT4G32470	240.619	2
AT4G13940	240.461	1
AT2G34690	240.237	2
AT1G34030	239.57	1
AT5G53560	239.055	1
AT5G46430	237.735	1
AT1G66240	237.57	2
AT1G41880	237.319	1
AT4G34670	236.595	1
AT2G31500	236.1	1
AT4G13850	235.419	1
AT5G23160	235.308	7
AT4G39260	234.771	1
AT2G40765	234.35	8
AT1G22780	233.811	1
AT2G47610	233.644	1
AT5G07090	233.61	1
AT5G15650	233.427	1
AT1G04820	232.899	2
AT3G62400	231.62	16
AT2G31360	231.348	1
AT3G43120	230.344	4
AT5G26667	229.504	1
AT1G28305	228.957	4
AT5G16110	228.864	4
AT5G23900	228.371	2
AT1G18540	228.114	2
AT1G49410	228.106	5
AT3G54800	227.914	2
AT2G39390	226.835	1
AT1G48740	226.641	2
AT5G19510	226.507	2
AT2G15880	226.226	2
AT3G06260	225.716	1
AT4G25040	225.624	4
AT3G62290	225.525	1
AT1G66210	225.497	1
AT1G07340	224.943	1
AT1G22760	224.693	1
AT2G20820	224.533	8
AT5G20020	223.175	1
AT1G76200	223.085	2
AT3G53430	222.368	1
AT1G03050	222.09	2
AT5G45875	221.536	13
AT1G07920	221.453	1
AT1G80660	221.149	1
AT2G04410	220.753	4
AT5G17920	220.603	1
AT2G17360	220.544	1
AT5G27700	219.9	2
AT3G46560	218.83	2
AT2G41840	218.031	1
AT5G14040	217.674	2
AT5G02610	217.655	2
AT5G49920	217.589	4
AT2G21160	216.942	2
AT3G43980	216.694	1
AT1G29250	216.618	2
AT1G03070	216.406	1
AT5G46795	216.323	8
AT2G33040	215.477	1
AT3G12120	215.191	1
AT2G19750	214.351	2
AT4G31420	214.054	2
AT1G26355	212.733	4
AT4G34700	212.043	2
ATCG00810	211.575	1
AT2G46170	211.419	2
AT1G04540	211.413	4
AT2G02050	211.237	2
AT3G26880	210.551	4
AT2G20450	210.169	2
AT4G11010	210.025	1
AT4G18395	210.01	8
AT5G64350	209.938	1
AT1G50490	209.335	1
AT4G31840	208.793	4
AT3G28900	208.734	1
AT3G21990	208.568	6
AT4G22220	208.016	1
AT2G37620	207.872	1
AT3G53870	207.699	1
AT5G54640	207.364	2
AT4G34720	206.802	1
AT1G09210	206.427	2
AT2G02720	206.216	1
AT3G17760	206.159	1
AT5G12140	206.118	2
AT3G13227	205.932	8
ATMG00710	205.794	2
ATMG01370	205.514	16
AT1G12840	205.45	2
AT4G28280	204.709	4
AT3G07230	204.473	4
AT5G58420	204.452	1
AT1G73230	204.31	2
AT3G61110	204.113	1
AT3G52460	203.856	6
AT3G05890	203.195	1
AT5G66230	202.851	4
AT3G17980	202.473	2
AT3G59480	202.467	1
AT1G27350	201.868	2
AT3G18360	201.139	4
AT2G47110	200.328	1
AT1G69510	200.24	3
AT3G20580	199.821	4
AT1G33120	199.59	1
AT1G12070	199.469	2
AT4G01100	199.244	2
AT3G02970	199.004	4
AT1G07930	198.441	1
AT3G02810	197.657	1
AT5G09570	197.384	2
AT2G21580	196.176	2
AT5G55490	196.032	2
AT2G19740	195.672	1
AT5G23740	195.511	1
AT4G13930	195.484	1
AT1G34792	195.303	13
AT4G05330	195.262	2
AT4G26230	195.152	1
AT3G28500	194.973	2
AT5G63460	194.967	4
AT5G46770	193.986	8
AT1G59030	193.925	1
AT4G37990	193.875	1
AT1G21866	193.734	12
AT5G42110	193.618	8
AT5G59040	193.069	2
AT2G22860	192.983	6
AT4G18700	192.824	1
AT3G51300	192.539	1
AT2G36170	192.267	1
AT3G52600	191.924	1
AT3G15280	191.674	13
AT5G16510	191.235	1
AT1G11840	190.913	1
AT4G31130	190.808	4
ATMG00430	190.157	16
AT5G09250	189.759	2
AT4G09800	189.751	1
AT1G35160	189.694	2
AT5G12960	189.408	1
AT5G59290	189.245	1
AT4G13170	188.909	1
AT1G58120	188.776	4
AT1G58122	188.739	9
AT3G61230	188.54	1
AT3G43810	188.471	1
AT1G53542	188.355	14
AT3G43550	187.998	1
AT5G42980	187.595	1
AT1G70490	187.538	1
AT5G39650	187.303	3
AT1G04270	187.232	1
AT1G25240	187.131	4
AT1G56330	187.106	1
AT2G33370	187.018	1
AT5G11440	186.998	7
AT2G29530	186.916	2
AT3G48450	186.83	5
AT4G02140	186.665	10
AT2G25890	186.331	4
AT3G55440	186.226	1
AT2G21870	185.729	3
AT5G10360	185.701	1
AT1G23490	185.602	1
AT2G03980	185.045	1
AT1G56070	184.99	1
AT4G38920	184.824	1
ATCG00650	184.71	1
AT2G04390	184.428	1
AT3G27415	184.049	13
AT4G13075	184.035	8
AT2G13350	184.012	4
AT2G38400	183.897	1
AT2G35120	183.436	1
AT1G48470	183.278	1
AT1G34840	183.023	13
AT1G34850	182.028	13
ATCG00900	181.818	1
AT2G15340	181.344	15
AT5G43330	181.073	1
AT1G52270	180.928	6
AT5G10980	180.905	2
AT2G37270	180.706	1
AT5G07420	180.49	1
AT3G25220	180.361	1
AT1G76965	180.158	13
AT1G07770	179.935	1
AT4G14780	179.794	1
AT1G53541	179.045	13
AT2G46140	178.722	1
AT1G61570	177.917	2
AT4G01575	177.707	1
AT3G55620	177.56	1
AT3G45320	177.458	9
AT3G52360	177.439	7
AT5G56640	177.414	1
AT1G47420	177.276	4
AT5G50040	177.154	12
AT3G21970	176.856	6
AT2G42680	176.494	2
AT3G07830	176.318	1
AT2G16586	176.088	15
AT1G61860	175.637	1
AT2G27030	174.887	1
AT1G65113	174.771	13
AT3G19020	174.249	2
AT3G24100	174.223	3
AT1G14980	174.021	1
AT5G13430	173.8	1
ATMG00400	173.573	16
AT1G73540	172.904	1
AT5G67510	172.476	1
AT4G33970	171.952	4
AT4G31370	171.909	4
AT3G18220	171.649	1
AT1G48630	171.559	1
ATCG00080	171.539	1
ATCG01060	171.175	1
AT5G22650	170.947	4
AT4G35180	170.773	2
AT1G63220	170.681	2
AT5G22875	170.085	4
AT2G07751	169.961	1
AT3G05960	169.905	1
AT3G56070	169.643	1
AT3G22845	168.867	2
AT5G50562	168.865	16
AT1G64610	168.785	2
AT3G02190	168.473	1
AT4G10450	167.925	1
AT5G27980	167.88	4
AT1G78300	167.315	2
AT4G39110	167.296	1
AT2G46210	167.241	1
AT1G65720	166.871	6
AT5G20410	166.493	1
ATCG00830	166.292	1
AT1G10590	166.276	1
AT5G47540	165.822	2
AT1G74270	165.343	1
AT1G23410	165.078	1
AT2G39770	165.056	1
AT4G02620	164.938	1
AT2G32835	164.675	13
AT5G13490	164.372	2
AT1G27330	163.658	2
AT3G19310	163.613	1
AT5G56150	163.584	1
AT3G17820	163.557	1
AT3G27503	163.547	15
