## Supplemental Table 12 for "The angiosperm seed life cycle follows a developmental reverse hourglass"

### Sheet: Arabidopsis
Supplemental Table 12. List of LEA genes expressed during seed maturation in Arabidopsis.
gene id	LEA_family	Phylostrata	Ka_Ks	maturation_tpm_avg
AT3G22500	SMP	4	0.214332	1527.32
AT3G22490	SMP	4	0.0676529	481.661
AT1G03120	SMP	4	0.518282	106.669
AT5G53260	SMP	4	0.190669	58.4043
AT5G53270	SMP	4	0.222735	35.3484
AT2G23110	LEA6	8	0.185643	422.164
AT2G23120	LEA6	8	0.146614	213.975
AT2G40170	LEA5	4	0.0694985	8886.82
AT3G51810	LEA5	4	0.0436569	1507.51
AT1G72100	LEA4	2	0.220037	567.134
AT3G02480	LEA4	8	0.180318	2500.89
AT3G53040	LEA4	8	0.217225	767.111
AT2G36640	LEA4	8	0.11063	304.278
AT2G42560	LEA4	9	0.160974	747.348
AT4G21020	LEA4	10	0.196065	1536.41
AT5G44310	LEA4	12	0.095761	1392.47
AT4G36600	LEA4	12	0.470814	472.972
AT3G15670	LEA4	13	0.109087	5921.75
AT3G17520	LEA4	13	0.122706	2691.41
AT1G52690	LEA4	13		1416.18
AT2G18340	LEA4	13	0.174222	94.2209
AT4G15910	LEA3	7	0.140972	33.2153
AT4G02380	LEA3	8	0.681554	6.2108
AT2G46140	LEA2	1	0.0339519	18.3503
AT2G44060	LEA2	1	0.0847121	15.7758
AT1G01470	LEA2	4	0.215495	394.039
AT4G01410	LEA2	4	0.0747933	72.4272
AT1G17620	LEA2	4	0.22479	30.8208
AT5G06330	LEA2	4	0.369444	23.4146
AT4G13270	LEA2	4	0.137427	23.2868
AT5G06320	LEA2	4	0.0801742	17.7246
AT2G41990	LEA2	4	0.223348	15.7525
AT1G45688	LEA2	4	0.11283	15.314
AT3G11660	LEA2	4	0.193918	13.7732
AT2G01080	LEA2	4	0.0717332	12.6433
AT4G23930	LEA2	4	0.178747	8.80684
AT3G54200	LEA2	4	0.463446	8.00981
AT2G27080	LEA2	4	0.265617	6.05347
AT3G11650	LEA2	4	0.228072	5.93641
AT3G44380	LEA2	4	0.111196	3.99112
AT3G52470	LEA2	4	0.300247	3.91955
AT1G65690	LEA2	4	0.0669219	3.73327
AT1G64450	LEA2	4	0.115205	2.61778
AT5G22200	LEA2	4	0.376403	1.53
AT4G26490	LEA2	5	0.255179	1.20267
AT4G09590	LEA2	6	0.54114	15.3327
AT2G27260	LEA2	6	0.325598	13.6559
AT2G35970	LEA2	6	0.55021	3.80026
AT5G45320	LEA2	6	0.347942	1.72383
AT3G26350	LEA2	6	0.278943	1.44867
AT1G64065	LEA2	8	0.107894	9.30208
AT5G06760	LEA1	7	0.134036	2686.18
AT2G35300	LEA1	8	0.0662182	2663.48
AT1G32560	LEA1	13	0.162476	2095.74
AT1G76180	DHN	8	0.0964861	55.3126
AT1G54410	DHN	8	0.0254793	41.4282
AT2G21490	DHN	9	0.185261	3102.8
AT3G50980	DHN	9	0.155356	1184.93
AT1G20450	DHN	10	0.245323	13.5363
AT1G20440	DHN	10	0.224904	8.42681
AT5G66400	DHN	12	0.351472	13450.5
AT4G39130	DHN	13	0.269339	54.422
AT3G50970	DHN	14	0.239041	529.463
AT2G41280	Atm	12	0.710192	3586.78
AT2G41260	Atm	12	0.357725	1682.73
